# Transparency in butterflies and moths: structural diversity, optical properties and ecological relevance

**DOI:** 10.1101/2020.05.14.093450

**Authors:** D. Gomez, C. Pinna, J. Pairraire, M. Arias, J. Barbut, A. Pomerantz, C. Noûs, W. Daney de Marcillac, S. Berthier, N. Patel, C. Andraud, M. Elias

## Abstract

In water, transparency seems an ideal concealment strategy, as testified by the variety of transparent aquatic organisms. By contrast, transparency is nearly absent on land, with the exception of insect wings, and knowledge is scarce about its functions and evolution, with fragmentary studies and no comparative perspective. Lepidoptera (butterflies and moths) represent an outstanding group to investigate transparency on land, as species typically harbour opaque wings covered with coloured scales, a key multifunctional innovation. Yet, many Lepidoptera species have evolved partially or fully transparent wings. At the interface between physics and biology, the present study investigates transparency in 123 Lepidopteran species (from 31 families) for its structural basis, optical properties and biological relevance in relation to thermoregulation and vision. Our results establish that transparency has likely evolved multiple times independently. Efficiency at transmitting light is largely determined by clearwing microstructure (scale shape, insertion, colouration, dimensions and density) and macrostructure (clearwing area, species size or wing area). Microstructural traits – density, dimensions – are tightly linked in their evolution, with different constraints according to scale shape, insertion, and colouration. Transparency appears highly relevant for vision, especially for camouflage, with size-dependent and activity-rhythm dependent variations. Links between transparency and latitude are consistent with an ecological relevance of transparency in thermoregulation, and not so for protection against UV radiation. Altogether, our results shed new light on the physical and ecological processes driving the evolution of transparency on land and underline that transparency is a more complex than previously thought colouration strategy.
