## Supplemental Table 1 for "Transparency in butterflies and moths: structural diversity, optical properties and ecological relevance"

### Sheet: Feuil1
Table S1. Species used for the phylogenetic tree and the accession numbers of the DNA sequences; corresponding clearwing Museum species and their taxonomy.
#	Tree Species	Source	Precision	Family of the clearwing species	Subfamily of the clearwing species	Tribe of the clearwing species	Clearwing species	CO1 / CO2	CAD	EF1	GAPDH	IDH	MDH	RpS5	WG
1	Acanthopsyche atra	GB	Gen	Psychidae	Oiketicinae		Acanthopsyche sierricola	KX046454
2	Acanthopsyche zelleri	GB						JF848316	JQ784344
3	Acraea braesia	BO	Esp	Nymphalidae	Heliconiinae	Acraeini	Acraea braesia	ACRJP592-10
4	Acraea encedon	GB	Esp	Nymphalidae	Heliconiinae	Acraeini	Acraea necoda	KP074736	KP073034	KP113938	KP074894	KP073630		KP073843	KP072800
5	Acraea iturina	BO	Esp	Nymphalidae	Heliconiinae	Acraeini	Acraea iturina	ACRJP225-09
6	Acraea parrhasia	GB						EU275536		EU275641					EU275432
7	Acraea pentapolis	BO	Esp	Nymphalidae	Heliconiinae	Acraeini	Acraea pentapolis	ACRJP210-09
8	Acraea polis	GB						EU275542		EU275647					EU275438
9	Acraea pseudegina	GB						EU275544	GQ864595	EU275649				GQ865380	EU275440
10	Acraea semivitrea	BO	Esp	Nymphalidae	Heliconiinae	na	Acraea semivitrea	ACRJP253-09
11	Aethria sp	GB	Gen	Erebidae	Arctiinae	Ctenuchini	Aethria andromacha	GU335265
12	Agriophara axesta	GB						JF818719	JF818644	JF818806		JF818932	JF818997
13	Amastus episcotosia	GB	Gen	Erebidae	Arctiinae	Phaegopterini	Amastus parergana	KF533438							KF533567
14	Amata hyalota	GB						HQ921312
15	Amata mogadorensis	BO	Esp	Erebidae	Arctiinae	Syntomini	Amata mogadorensis	GWOSK763-11
16	Amauris ellioti	GB	Gen	Nymphalidae	Danainae	Danaini	Amauris hyalites	AY218234	GQ864604	AY218253	GQ864920	GQ865060	GQ865165	GQ865386	AY218272
17	Amerila vitrea	GB	Esp	Erebidae	Arctiinae	Phaegopterini	Amerila vitrea	KX300224		KX300347			KX300780		KX301006
18	Anadasmus sp	GB	Gen	Depressariidae	Stenomatinae		Anadasmus sp	HM894889
19	Anomoeotidae sp	GB						GU828834	GU828300	GU829137		GU830214		GU830783	GU829686
20	Antitrisuloides catocalina	GB						JN401130	JN401048	JN401476	JN401578	JN401679	JN401786	JN401889	JN400936
21	Apoda limacodes	GB						GU828517	GU828211	GU829331		GU830109	GU830428		GU829595
22	Aporia crataegi	GB	Esp	Pieridae	Pierinae	Pierini	Aporia crataegi	EU141361 / DQ463398	EU141316	AY870529	EU141496	EU141553	EU141618	EU141394	DQ082806
23	Archon apollinus	GB	Esp	Papilionidae	Parnassiinae		Archon apollinus	DQ351031		DQ351111					DQ351135
24	Athesis clearista	GB	Esp	Nymphalidae	Danainae	Ithomiini	Athesis clearista	DQ157476		DQ177923					DQ175479
25	Athis clitarcha	GB						JQ557213
26	Athis inca	BO	Esp	Castniidae		na	Athis inca	LPYPB206-08
27	Attacus atlas	GB	Esp	Saturniidae	Saturniinae	Attacini	Attacus atlas	AB533577	EU032631	AF015066
28	Bertholdia griseopalpis	GB	Gen	Erebidae	Arctiinae	Arctiini	Bertholdia sp	KX300240	KX300485	KX300360	KX300557	KX300639	KX300720	KX300826	KX300938
29	Brevioleria aelia	GB	Esp	Nymphalidae	Danainae	Ithomiini	Brevioleria aelia	EU069024	MG209982	DQ177924	MG210184		MG209841		DQ175480
30	Canephora hirsuta	GB						GU828427	GU828128	GU828964		GU830016	GU830337
31	Carriola ecnomoda	GB	Esp	Erebidae	Lymantriinae		Carriola ecnomoda	KP081795	KP082109	KP082290	KP082341		KP082466	KP082592	KP082728
32	Castnia acraeoides	GB	Gen	Castniidae	Castniinae	na	Castnia heliconioides	GU828835	KT713786			GU830215	GU830527	GU830784	GU829687
33	Cephonodes hylas	GB	Esp	Sphingidae	Macroglossinae	Dilophonotini	Cephonodes hylas	JN677805	EU479035	EU479255			KU198254		EU479469
34	Ceryx guttulosa	GB	Gen	Erebidae	Arctiinae	Syntomini	Ceryx albimacula	HQ921332
35	Ceryx sp	GB						MK158536		MK158621	MK158703		MK158743	MK158804	MK158877
36	Chionopsyche montana	GB						GU828349	GU828058	EF654582		GU829938		GU830578	GU829454
37	Chorinea octauius	GB	Gen	Riodinidae	Riodininae	Riodinini	Chorinea sylphina	KT286581	KT286387	KT286730					KT286090
38	Chrysocale gigantea	BO	Esp	Erebidae	Arctiinae	Ctenuchini	Chrysocale gigantea	ARCTA202-07
39	Chrysocale regalis	GB	Esp	Erebidae	Arctiinae	Ctenuchini	Chrysocale regalis	KX360808		KX360866	KX360910		KX360979	KX361014	KX361066
40	Cilix glaucata	GB						GU828420	KT713812	GU828957	GU829765	GU830011	GU830331	GU830630	GU829517
41	Cithaerias pireta	GB	Gen	Nymphalidae	Satyrinae	Haeterini	Cythaerias aurorina	KC132957	KM013135	DQ338896	KM013282			KM013181	DQ338613
42	Clepsicosma iridia	GB						GU929816	GU828315	GU829154	GU829906	GU830230	GU830543	GU830800	GU829700
43	Cocytia durvillii	GB	Esp	Erebidae	Erebinae	Cocytiini	Cocytia durvillii	JN401228	JN401112	JN401560	JN401663	JN401766	JN401869	JN401965	JN401031
44	Colla rhodope	GB	Gen	Bombycidae	Epiinae	na	Colla netrix	HM894356
45	Corematura chrysogastra	BO	Gen	Erebidae	Arctiinae	Ctenuchini	Corematura aliaria	GWORL130-09
46	Cosmosoma myrodora	GB	Esp	Erebidae	Arctiinae	Ctenuchini	Cosmosoma myrodora	MF923764
47	Cotana serranotata	GB						HQ923112	EF654620	EF654574
48	Cressida cressida	GB	Esp	Papilionidae	Papilioninae		Cressida cressida	AY919289		GQ268399					GQ268411
49	Dalcerides gugelmanni	GB						GU828335	GU828045	GU828879		GU829924	GU830257		GU829440
50	Dalcerides ingenita	GB						KR260945	GQ283528
51	Deroca hyalina	BO	Esp	Drepanidae	Drepaninae		Deroca hyalina	GWOSW049-11
52	Dianeura jacksoni	BO	Esp	Himantopteridae			Dianeura jacksoni	LNAUV1906-17
53	Diaphania hyalinata	GB	Gen	Crambidae	Spilomelinae		Diaphania unionalis	JX017899	JX017820	JX017977				JX018051	JX018058
54	Diaphania indica	GB						KF491683	JQ784462
55	Dinia eagrus	BO	Esp	Erebidae	Arctiinae	Ctenuchini	Dinia mena	MHARB906-06
56	Dinia sp	GB						KX360811	KX360794	KX360870		KX360957		KX361040	KX361093
57	Dioptis longipennis	GB	Gen	Notodontidae	Dioptinae	Dioptini	Dioptis trailii	GU159616
58	Dioryctria pseudotsugella	GB						DQ295186		DQ792594
59	Dircenna klugii	GB	Esp	Nymphalidae	Danainae	Ithomiini	Dircenna klugii	GU333897
60	Dismorphia theucharila	GB	Esp	Pieridae	Dismorphinae	na	Dismorphia theucharila	GU164231
61	Drepana curvatula	GB						GU828606	GU828107	AY948512	GU580820	GU580849	GU830317	GU580656
62	Dulcedo polita	GB	Esp	Nymphalidae	Satyrinae	Haeterini	Dulcedo polita	KJ145990		KJ145998	KJ146002			KJ146006	KJ146010
63	Dysodia sp	GB							GQ283533
64	Dysodia speculifera	BO	Esp	Thyrididae	Thyridinae		Dysodia speculifera	CNCLA331-13
65	Dysschema leucophaea	GB	Gen	Erebidae	Arctiinae	Pericopini	Dysschema boisduvalii	HQ006240		HQ006427	HQ006493	HQ006571	HQ006658	HQ006751	HQ006848
66	Dysschema sacrifica	GB	Esp	Erebidae	Arctiinae	Pericopini	Dysschema sacrifica	HQ571079
67	Endoxyla vittata	GB						HQ951988
68	Epargyreus clarus	GB	Gen	Hesperiidae			Epargyreus ridens	GU088370							EU442878
69	Ephestia kuehniella	GB						AJ560790	GU828114	GU829239	GU829761	GU830001	GU830324		GU829507
70	Episcada hemixanthe	GB	Esp	Nymphalidae	Danainae	Ithomiini	Episcada hemixanthe	KJ566624	MG210041	MG210268	MG210244		MG209895		KJ545895
71	Ernolatia moorei	GB						HQ132262
72	Ethmia clytodoxa	GB						JF818745	JF818663	JF818829	JF818899	JF818947	JF819018	JF819081	JF818594
73	Ethmia pusiella	GB	Gen	Depressariidae	Ethmiinae		Ethmia aurifluella	GU828387	GU828090	GU828924	GU829746	GU829977	GU830300	GU830603	GU829486
74	Eulophonotus myrmeleon	BO	Esp	Cossidae	Zeuzerinae	na	Eulophonotus myrmeleon	LSAFR2089-12
75	Euscirrhopterus poeyi	GB	Esp	Noctuidae	Agaristinae	na	Euscirrhopterus poeyi	GU159016
76	Eutelia adulatrix	GB						GU828419	GU828122	GU828956	GU829764	GU830010	GU830330	GU830629	GU829516
77	Eutresis hypereia	GB	Esp	Nymphalidae	Danainae	Ithomiini	Eutresis hypereia	JX573762	MG209999	JX573691	MG210201
78	Gastridiota adoxima	GB						HQ923130	EF654627
79	Gastropacha pardalis	GB	Gen	Lasiocampidae	Lasiocampinae		Gastropacha africana	KF491753
80	Gaujonia arbosi	BO	Esp	Noctuidae	Pantheinae	na	Gaujonia arbosi	GWORC2597-13
81	Glyphodes bicolor	GB						HQ952843 / AB158326		AB158382*					AB257144
82	Glyphodes pyloalis	GB	Esp	Crambidae	Spilomelinae		Glyphodes pyloalis	KC682504
83	Greta morgane	GB	Esp	Nymphalidae	Danainae	Ithomiini	Greta morgane	AY090206	EU141339	AY090172	EU141516	EU141576	EU141640	EU141417	AY090139
84	Hadraphe aprica	GB						KF491778
85	Haetera piera	GB	Esp	Nymphalidae	Satyrinae	Haeterini	Haetera piera	DQ018959	EU141292	DQ018926.2	EU141475	EU141528	EU141593	EU141371	DQ018897
86	Heliconisa pagenstecheri	GB	Esp	Saturniidae	Hemileucinae		Heliconisa pagenstecheri	JX216138
87	Hemaris fuciformis	GB	Esp	Sphingidae	Macroglossinae	Dilophonotini	Hemaris fuciformis	GU654855
88	Hemaris radians	GB	Esp	Sphingidae	Macroglossinae	Dilophonotini	Hemaris radians	JN678001
89	Heterogynis andalusica	GB						JN571521
90	Heterogynis penella	GB	Esp	Heterogynidae			Heterogynis penella	GU828768	GU828247		GU829857		GU830469		GU829630
91	Hibrildes venosa	BO	Esp	Eupterotidae	Janinae		Hibrildes venosa	LNAUT1544-14
92	Himantopterus fuscinervis	GB						GU828847	KT713781	GU829148	GU829905		GU830538	GU830795
93	Holocerina angulata	GB	Esp	Saturniidae	Saturniinae	Micragonini	Holocerina angulata	HQ574012
94	Hyalarcta huebneri	GB	Tri	Psychidae	Oiketicinae	Acanthopsychini	Chalioides ferevitrea	HQ948377
95	Hyaleucerea vulnerata	GB	Esp	Erebidae	Arctiinae	Ctenuchini	Hyaleucerea vulnerata	JF854850
96	Hyalurga fenestra	GB	Esp	Erebidae	Arctiinae	Pericopini	Hyalurga fenestra	JF854791
97	Hypercompe lemairei	GB						KX360827		KX360884			KX360981	KX361020
98	Hypercompe robusta	BO	Esp	Erebidae	Arctiinae	Arctiini	Hypercompe robusta	ARCTA862-07
99	Hypocrita confluens	GB	Gen	Erebidae	Arctiinae	Pericopini	Hypocrita phanoptoides	KX300276	KX300478	KX300393		KX300635	KX300713	KX300818	KX300931
100	Ideopsis gaura	GB						GU365917		GU365926					GU365949
101	Ideopsis vulgaris	GB	Gen	Nymphalidae	Danainae	Danaini	Ideopsis vitrea	GU365918		KP007848					KP007976
102	Illiberis sinensis	GB	Gen	Zygaenidae	Procridinae	na	Illiberis tenuis	KF523791
103	Isostola nigrivenata	BO	Gen	Erebidae	Arctiinae	Pericopini	Isostola flavicollaris	ASARC001-11
104	Ithomeis aurantiaca	GB	Gen	Riodinidae	Riodininae	Riodinini	Ithomeis astrea	MG607869	MG608106	MG607531	MG607684	MG608746	MG608914		MG608571
105	Ithomia xenos	GB	Esp	Nymphalidae	Danainae	Ithomiini	Ithomia xenos	AY713089		AY704052					AY704137
106	Ithomiola callixena	GB	Gen	Riodinidae	Riodininae	Riodinini	Ithomiola cascella	KT286488	KT286319	KT286188					KT286010
107	Jemadia gnetus	GB	Esp	Hesperiidae			Jemadia gnetus	JX216188
108	Jemadia hewitsonii	GB						KY019782	KY045623	KY014367	KY027580	KY027826	KY028089	KY028597	KY019982
109	Krananda extranotata	GB	Esp	Geometridae	Ennominae	na	Krananda extranotata	MK739507		MK740051	MK740726		MK741289	MK742096	MK742668
110	Lamproptera meges	GB	Esp	Papilionidae	Papilioninae	Leptocircini	Lamproptera meges	GQ268354 / GQ268361		GQ268396					GQ268402
111	Lasiocampa quercus	GB						GU828490	GU828186	GU829017		GU830081	GU830399	GU830684
112	Lycorea ilione	GB	Esp	Nymphalidae	Danainae	Danaini	Lycorea ilione	GQ864780		GQ864874					GQ864468
113	Macrauzata maxima	GB	Gen	Drepanidae	Drepaninae		Macrauzata limpidata		JQ784655
114	Macrosoma bahiata	GB						GU929825	GU828323	GU829428	GU829913	GU830241	GU830555	GU830810	GU829711
115	Macrosoma conifera	GB	Esp	Hedylidae	na	na	Macrosoma conifera	HM894102	GQ283552						GQ283866
116	Macrosoma tipulata	GB	Gen	Hedylidae	na	na	Macrosoma albipannosa	EU141362	EU141317	EU136669	EU141497	EU141554	EU141619	EU141395	EU141243
117	Megalopyge crispata	GB	Gen	Megalopygidae			Megalopyge sp	KF491852	GQ283547						GQ283861
118	Melittia cucurbitae	GB	Gen	Sesiidae	Sesiinae	Melittiini	Melittia indica	MH592773	GQ283553						GQ283867
119	Melittia satyriniformis	GB						DQ205569
120	Mesoscia pusilla	GB						KR260952
121	Methona confusa	GB	Esp	Nymphalidae	Danainae	Ithomiini	Methona confusa	DQ157518	MG209997	DQ177964	MG210199		MG209857		DQ175511
122	Minacraga plata	GB	Gen	Dalceridae			Minacraga hyalina	HM894311	JQ784636						JQ786900
123	Monocreaga pheloides	BO	Esp	Notodontidae	Dioptinae	Dioptini	Monocreaga pheloides	MILEP284-10
124	Nagara vitrea	GB	Esp	Euteliidae	Stictopterinae	na	Nagara vitrea	GU163435
125	Napeogenes sylphis	GB	Esp	Nymphalidae	Danainae	Ithomiini	Napeogenes sylphis	DQ157523		DQ177969					DQ175513
126	Neorcarnegia basirei	GB	Esp	Saturniidae	Ceratocampinae	na	Neorcarnegia basirei	KX281948
127	Notophyson tiresias	CP	Gen	Erebidae	Arctiinae	Pericopini	Notophyson heliconides	CPME16-63-001	CPME16-63-003				CPME16-63-002
128	Oleria makrena	GB	Esp	Nymphalidae	Danainae	Ithomiini	Oleria makrena	JX573800		FN551124					FN545770
129	Oreopsyche tenella	GB	Gen	Psychidae	Oiketicinae	Oreopsychini	Oreopsyche albida	KX047460
130	Orthogonioptilum violascens	GB	Esp	Saturniidae	Ludiinae		Orthogonioptilum violascens	HQ573997
131	Oxynetra hopfferi	GB						DQ292812
132	Oxynetra semihyalina	BO	Esp	Hesperiidae			Oxynetra semihyalina	HSPEB022-08
133	Paectes pygmaea	GB						GU090070		U85674
134	Panacela lewinae	GB						HQ923119	EF654641	EF654575
135	Pantana sinica	GB	Esp	Erebidae	Lymantriinae		Pantana sinica	KP081872	KP082191	KP082269	KP082402		KP082530	KP082661	KP082799
136	Parantica sita	GB	Esp	Nymphalidae	Danainae	Danaini	Parantica sita	GU372531 / KJ777777		GU372622
137	Parides photinus	GB	Gen	Papilionidae	Papilioninae		Parides hahneli	AF170877		AF173417					DQ351127
138	Parnassius glacialis	GB	Esp	Papilionidae	Parnassiinae	Parnassini	Parnassius glacialis	EF485045		EF485080
139	Parnassius mnemosyne	GB	Esp	Papilionidae	Parnassiinae	Parnassini	Parnassius mnemosyne	EF473798		EF485081
140	Patia orise	GB	Esp	Pieridae	Dismorphinae	na	Dismorphia orise	KM046826	KM046544	AY870577	KM046893	KM046778		KM046652	KM046586
141	Paysandisia archon	GB						GU828412	JN204930	GU828948		GU830002		GU830623	GU829508
142	Perina nuda	GB	Esp	Erebidae	Lymantriinae		Perina nuda	KF492000	KP082196	KP082248	KP082375		KP082495	KP082623	KP082763
143	Phacusa tenebrosa	BO	Gen	Zygaenidae	Procridinae	na	Phacusa translucida	ZYGMO1213-15
144	Phaio aurata	GB						KX300305	KX300470	KX300422	KX300546	KX300628	KX300703	KX300806	KX300920
145	Phaio sylva	BO	Esp	Erebidae	Arctiinae	Ctenuchini	Phaeo sylva	ARCTD1277-19
146	Phalacropterix graslinella	GB						GU828514	GU828208	GU829329	GU829830	GU830106	GU830424		GU829592*
147	Phanus vitreus	GB	Esp	Hesperiidae			Phanus vitreus	KY019851		KY014391	KY027635		KY028146	KY028660	KY020001
148	Phauda mimica	GB						GU828366	GU828072	GU828907		GU829955		GU830588	GU829470
149	Phobetron hipparchia	GB	Esp	Limacodidae			Phobetron hipparchia	JN304704	JQ784739						JQ786974
150	Phobetron pithecium	GB						KR260963
151	Phragmatobia fuliginosa	GB	Esp	Erebidae	Arctiinae	Spilosomini	Phragmatobia fuliginosa	EU333620		EU333592					EU333651
152	Poecilocampa populi	GB						GU828686	GU828177	GU829010	GU829806	GU830073	GU830390	GU830677	GU829566
153	Praeamastus fulvizonata	RODOLPHE	Esp	Erebidae	Arctiinae	Arctiini	Praeamastus fulvizonata	ARCTD291-12
154	Prolimacodes badia	GB						KR260964	JQ784728						JQ786964
155	Pryeria sinica	GB	Esp	Zygaenidae	Zygaeninae	na	Pryeria sinica	KF492048	GQ283576
156	Pseudasellodes fenestraria	GB	Esp	Geometridae	Sterrhinae		Pseudasellodes fenestraria	GU161187		MK740277			MK741327	MK742119	MK742706
157	Pseudohaetera hypaesia	GB	Esp	Nymphalidae	Satyrinae	Haeterini	Pseudohaetera hypaesia	DQ338758	MH802149	DQ338898	MH802240			MH802262	DQ338625
158	Pseudohemihyalea daraba	GB						KF930932
159	Pseudohemihyalea rhoda	BO	Esp	Erebidae	Arctiinae	Arctiini	Pseudohemihyalea rhoda	ARCTB293-08
160	Pseudophaloe troetschi	GB	Gen	Erebidae	Arctiinae	Pericopini	Pseudophalde cotta	GU828336	GU828046	GU828880		GU829925	GU830258	GU830569	GU829441
161	Pseudopsyche oberthueri	BO	Gen	Limacodidae	Limacodinae	na	Pseudopsyche dembowskii	LNAUV1310-17
162	Rothschildia erycina	GB	Esp	Saturniidae	Saturniinae	Attacini	Rothschildia erycina	GU146882
163	Scotura leucophleps	GB						GU828334	GU828044	GU829179	GU829721	GU829923	GU830256	GU830568	GU829439
164	Semioptila dolicholoba	BO	Gen	Himantopteridae			Semioptila fulveolans	LNAUV1903-17
165	Semioptila torta	BO						LNAUV1901-17
166	Senecauxia coraliae	GB	Esp	Erebidae	Arctiinae	Phaegopterini	Senecauxia coraliae	GQ355806
167	Sesia apiformis	GB	Esp	Sesiidae	Sesiinae	Sesiini	Sesia apiformis	GU731606	GU828295	GU829405		GU830207		GU830778	GU829680
168	Styx infernalis	GB	Esp	Riodinidae	Euselasiinae	Stygini	Styx infernalis	JN204961	KT286299	DQ018916	JN204994	JN205001		JN205045	KT285967
169	Synanthedon hector	BO	Esp	Sesiidae	Sesiinae	Synanthedonini	Synanthedon hector	GSCMA1149-11
170	Synanthedon scoliaeformis	GB						GU828406	GU828109	GU829236		GU829996	GU830319	GU830618	GU829503
171	Targalla subocellata	GB						HQ006914	HQ007000	HQ006397	HQ006473		HQ006631	HQ006722	HQ006818
172	Tephris nigrisparsella	BO	Gen	Pyralidae	Phycitinae		Tephris eulella	PBLEA216-11
173	Theophila religiosa	GB						DQ415451
174	Thyridia psidii	GB	Esp	Nymphalidae	Danainae	Ithomiini	Thyridia psidii	EU069019	MG210007	DQ177991	MG210209		MG209866		EU814924
175	Thyridopteryx ephemeraeformis	GB	Esp	Psychidae	Oiketicinae		Thyridopteryx ephemeraeformis	KX232893	JQ784852						JQ787055
176	Thyris fenestrella	GB	Esp	Thyrididae	Thyridinae		Thyris fenestrella	GU929735	GU828243	GU829357	GU829852	GU830146	GU830462	GU830728	GU829623
177	Trichura sp	GB	Gen	Erebidae	Arctiinae	Ctenuchini	Trichura mathina	GU147921
178	Trocherateina cachara	GB	Gen	Geometridae	Larentiinae	na	Trocherateina pohliata	JF784673	JF785160	JF785298		JF785473	JF784817		JF785048
179	Trosia arpi	GB						GU828370	GU828075	GU828911		GU829959		GU830590	GU829473
180	Trypanophora semihyalina	GB	Esp	Zygaenidae	Chalcosiinae	na	Trypanophora semihyalina	KP299170		KY440335
181	Zamarada torrida	GB	Gen	Geometridae	Ennominae	na	Zamarada sp	JF784653	JF785142	JF785278			JF784798	JF784915	JF785030
182	Zeuzera coffeae	GB						AB935215	KT713789						KT713971
183	Zeuzera pyrina	GB	Esp	Cossidae	Zeuzerinae	na	Zeuzera pyrina	GU706606
Source of DNA sequences were GenBank (GB), Bold (BO) or Charline Pinna's unpublished sequences (CP). * two sequences removed because they could not be aligned.
